# Different approaches to processing environmental DNA samples in turbid waters have distinct effects for fish, bacterial and archaea communities

**DOI:** 10.1101/2022.06.17.495388

**Authors:** Rachel Turba, Glory H. Thai, David K. Jacobs

**Affiliations:** Department of Ecology and Evolutionary Biology, University of California, Los Angeles, California 90095 USA

**Keywords:** metabarcoding, turbidity, method comparison, fish

## Abstract

Coastal lagoons are an important habitat for endemic and threatened species in California that have suffered impacts from urbanization and increased drought. Environmental DNA has been promoted as a way to aid in the monitoring of biological communities, but much remains to be understood on the biases introduced by different protocols meant to overcome challenges presented by unique systems under study. Turbid water is one methodologic challenge to eDNA recovery in these systems as it quickly clogs filters, preventing timely processing of samples. We investigated biases in community composition produced by two solutions to overcome slow filtration due to turbidity: freezing of water prior to filtration (for storage purposes and long-term processing), and use of sediment (as opposed to water samples). Bias assessments of community composition in downstream eDNA analysis was conducted for two sets of primers, 12S (fish) and 16S (bacteria and archaea). Our results show that freezing water prior to filtration had different effects on community composition for each primer, especially for the 16S, when using a filter of larger pore size (3 μm). Nevertheless, pre-freezing water samples can still be a viable alternative for storage and processing of turbid water samples when focusing on fish communities (12S). The use of sediment samples as an alternative to processing water samples should be done with caution, and at minimum the number of biological replicates and/or volume sampled should be increased.
