## Supplementary material for "Different approaches to processing environmental DNA samples in turbid waters have distinct effects for fish, bacterial and archaea communities": Table S1

### Sheet: spp_list_12S
Table S1: List of fish species for the 12S primer dataset after the decontamination pipeline. Gbif = species listed in the GBIF database (Gbif.Org, 2022); lab_col = species listed in the laboratory collection database; tax_level = taxonomic level match between the eDNA and the other species database.
species	gbif	lab_collection	tax_level	notes
Acanthocybium solandri				Tropical, open ocean, but has been caught off California 1-2 times
Acanthogobius flavimanus				Found in Ballona Marsh and rare occurrences in SoCal; otherwise common in NorCal
Acanthurus achilles
Acanthurus nigricauda
Acanthurus triostegus
Aetobatus narinari				Genus present in Baja California
Albula glossodonta				Genus present in Baja California
Caranx melampygus
Chaetodon austriacus
Cirrhilabrus exquisitus
Cirripectes imitator
Crenimugil crenilabis
Ctenochaetus striatus
Ellochelon vaigiensis
Engraulis encrasicolus
Epinephelus merra
Eucyclogobius newberryi	x	x	Same
Fundulus diaphanus		x	Fundulus parvipinnis	Relative of the California killifish (found in Topanga)
Gila orcuttii	x	x	Same
Gillichthys mirabilis				Found in coastal lagoons in CA
Kyphosus analogus
Lutjanus fulvus
Lutjanus russellii
Mugil cephalus				Found in coastal lagoons in CA
Mulloidichthys flavolineatus
Naso lituratus
Odontesthes incisa				Distant relative of topsmelt
Odontesthes smitti				Distant relative of topsmelt
Parupeneus multifasciatus
Phoxinus phoxinus
Pseudanthias dispar
Pseudobalistes flavimarginatus
Scarus altipinnis
Sebastes pachycephalus	x		Sebastes dallii	Citizen science data
Sphyraena barracuda
Stegastes albifasciatus
Stegastes nigricans
Thalassoma amblycephalum
Thalassoma bifasciatum
