## Supplementary material for "Different approaches to processing environmental DNA samples in turbid waters have distinct effects for fish, bacterial and archaea communities": Table S4

### Sheet: aldex2_t-test_PF-NF_12S
Species	rab.all	rab.win.No-freezing_3	rab.win.Pre-freezing_3	diff.btw	diff.win	effect	overlap	we.ep	we.eBH	wi.ep	wi.eBH
Sphyraena barracuda	-0.914527	-0.144184	-1.71199	-1.53844	3.96004	-0.334236	0.3376	0.432365	0.709534	0.465952	0.766262
Sebastes pachycephalus	-1.08228	-0.468083	-1.5663	-1.2689	4.43246	-0.257839	0.38769	0.470662	0.732366	0.521984	0.799543
Eucyclogobius newberryi	17.1455	17.3428	16.9737	-0.334833	1.41036	-0.222002	0.397282	0.47749	0.733707	0.541095	0.809713
Ctenochaetus striatus	-1.21795	-0.722262	-1.61778	-0.881828	3.97915	-0.174799	0.4144	0.458706	0.728854	0.523683	0.790684
Kyphosus analogus	-1.14164	-0.763613	-1.55292	-0.75719	3.95263	-0.165403	0.4096	0.495879	0.742673	0.552905	0.804958
Mugil cephalus	-1.16796	-1.29836	-1.0524	0.135104	4.04638	0.0326717	0.482814	0.511054	0.754314	0.580603	0.826092
Albula glossodonta	-1.09345	-1.18601	-1.0271	0.217495	3.96891	0.0420974	0.47562	0.507166	0.754716	0.570556	0.823266
Crenimugil crenilabis	-1.16162	-1.33605	-0.974172	0.258731	3.95235	0.0610576	0.472	0.504013	0.756574	0.568651	0.818214
Stegastes nigricans	-1.15677	-1.32653	-0.990875	0.293793	3.92993	0.0618957	0.4664	0.490803	0.750248	0.550333	0.813881
Aetobatus narinari	-1.16427	-1.34094	-0.977433	0.306197	4.08859	0.0643582	0.465228	0.504484	0.752683	0.559952	0.816761
Naso lituratus	-1.02534	-1.25497	-0.73427	0.549762	4.24511	0.116209	0.4376	0.531293	0.759186	0.590476	0.824314
Gila orcuttii	-0.643137	-1.32599	0.515193	3.00128	5.81165	0.478284	0.3296	0.355635	0.685478	0.462413	0.785172

### Sheet: aldex2_t-test_NF-Sed_12S
Species	rab.all	rab.win.No-freezing_3	rab.win.Sediment	diff.btw	diff.win	effect	overlap	we.ep	we.eBH	wi.ep	wi.eBH
Eucyclogobius newberryi	17.3474	18.4183	8.59793	-9.58701	5.95985	-1.49801	0.0104006	0.0315171	0.513182	0.0109841	0.239124
Sebastes pachycephalus	0.115798	0.689798	-0.491672	-1.32611	4.5654	-0.2577	0.3744	0.474616	0.796755	0.524254	0.842301
Sphyraena barracuda	0.559439	1.04231	0.0320791	-0.947001	4.33249	-0.184363	0.409273	0.515546	0.823859	0.588429	0.877919
Kyphosus analogus	-0.0906653	0.423848	-0.719099	-0.95437	4.21149	-0.184178	0.401279	0.480102	0.805027	0.539095	0.849715
Ctenochaetus striatus	0.163159	0.406027	-0.0312059	-0.437159	4.02468	-0.0950264	0.450839	0.499943	0.808717	0.571397	0.857444
Acanthurus nigricauda	0.0130178	0.0139289	0.0122433	0.00166714	3.97682	0.000608783	0.5	0.490515	0.80709	0.548857	0.852747
Stegastes albifasciatus	-0.0181913	-0.0788819	0.0316847	0.0226955	4.06424	0.0039553	0.498801	0.496314	0.81105	0.556317	0.864359
Fundulus diaphanus	-0.0430191	-0.0559586	-0.0271365	0.039114	3.89409	0.00662631	0.495604	0.503069	0.812443	0.568175	0.862899
Thalassoma bifasciatum	-0.0427176	0.00320419	-0.0629838	0.0619643	3.86934	0.0148825	0.492	0.496038	0.809275	0.562048	0.860055
Stegastes nigricans	-0.128877	-0.146622	-0.100231	0.141974	4.28852	0.0286247	0.4832	0.538744	0.834535	0.614127	0.890665
Acanthocybium solandri	-0.0437854	-0.135263	0.0508694	0.141378	3.92741	0.0314839	0.482814	0.50302	0.812566	0.575778	0.861377
Acanthurus achilles	-0.0218955	-0.0744142	0.0169079	0.150488	3.84489	0.0320354	0.4856	0.509925	0.811522	0.567413	0.85902
Lutjanus russellii	-0.0553173	-0.118319	-0.00353935	0.175712	3.76316	0.0328383	0.4816	0.506752	0.81313	0.55646	0.846944
Thalassoma amblycephalum	-0.0585952	-0.155221	0.0512633	0.177431	3.83283	0.0378189	0.482014	0.481786	0.800433	0.541079	0.848697
Cirripectes imitator	-0.0219061	-0.145049	0.0969421	0.193168	4.0109	0.0407405	0.476419	0.472816	0.794169	0.540508	0.845242
Scarus altipinnis	0.00673234	-0.0661962	0.0765008	0.191935	3.80703	0.0426621	0.476419	0.494889	0.814483	0.55881	0.862931
Pseudobalistes flavimarginatus	-0.0679393	-0.236304	0.0540155	0.243549	4.00958	0.046544	0.472	0.501403	0.805927	0.572016	0.855494
Naso lituratus	0.141	-0.124268	0.34874	0.240072	3.86756	0.0570165	0.467626	0.496073	0.810667	0.55773	0.856242
Aetobatus narinari	-0.0811529	-0.226237	0.0372453	0.287109	3.99574	0.0600607	0.466827	0.479163	0.799754	0.553095	0.853506
Gillichthys mirabilis	-0.0614777	-0.212808	0.184673	0.458082	4.29339	0.0917382	0.46	0.502483	0.811277	0.557778	0.862687
Lutjanus fulvus	0.301514	-0.0744365	0.644225	0.59602	3.88714	0.120112	0.433253	0.489763	0.810946	0.545111	0.851568
Ellochelon vaigiensis	0.182804	-0.198027	0.637705	0.615641	4.05113	0.12864	0.426059	0.49091	0.80819	0.54219	0.847326
Caranx melampygus	0.102817	-0.145438	0.393675	0.625869	3.91714	0.130669	0.4344	0.503482	0.814173	0.577333	0.869021
Mulloidichthys flavolineatus	0.167576	-0.16938	0.481595	0.690208	3.94238	0.158941	0.419664	0.477631	0.80219	0.545397	0.85375
Phoxinus phoxinus	0.220812	-0.113571	0.534214	0.706805	3.80005	0.166145	0.4144	0.489687	0.810842	0.549635	0.867297
Acanthogobius flavimanus	0.0188275	-0.159036	0.323199	0.910739	4.76386	0.17417	0.420464	0.537087	0.833142	0.597175	0.882395
Crenimugil crenilabis	0.220648	-0.201239	0.592886	0.86643	3.79943	0.199971	0.4016	0.472425	0.798425	0.525048	0.842929
Acanthurus triostegus	0.657782	-0.0634608	1.34437	1.16083	3.975	0.252939	0.360512	0.448554	0.78156	0.500286	0.819443
Albula glossodonta	0.56003	0.0121248	1.01617	1.1923	3.99258	0.275562	0.3672	0.453274	0.789282	0.518413	0.837325

### Sheet: aldex2_t-test_PF-Sed_12S
Species	rab.all	rab.win.Pre-freezing_3	rab.win.Sediment	diff.btw	diff.win	effect	overlap	we.ep	we.eBH	wi.ep	wi.eBH
Eucyclogobius newberryi	17.3053	18.2822	8.55023	-9.54592	6.07602	-1.43587	0.0144005	0.0344413	0.535427	0.0136825	0.264284
Gila orcuttii	0.390919	1.80174	-0.560138	-3.57396	5.9219	-0.567934	0.297362	0.30246	0.706841	0.38227	0.772002
Mugil cephalus	-0.00103338	0.392685	-0.45854	-0.771009	4.23444	-0.157873	0.426859	0.496651	0.799415	0.55681	0.854801
Aetobatus narinari	0.146651	0.326239	0.00917541	-0.322621	4.0695	-0.0672003	0.4704	0.484694	0.797186	0.549667	0.847088
Stegastes nigricans	0.249849	0.376082	0.0921421	-0.259777	4.21534	-0.0490619	0.4696	0.542974	0.825764	0.610254	0.888065
Naso lituratus	0.37051	0.416477	0.334801	-0.229619	4.14525	-0.0488093	0.4728	0.510547	0.812733	0.565397	0.868858
Crenimugil crenilabis	0.488059	0.43285	0.53292	0.116087	3.79837	0.0272692	0.4848	0.507314	0.814164	0.578905	0.871241
Scarus altipinnis	-0.15065	-0.304936	-0.00427688	0.217929	3.86878	0.045845	0.474021	0.505205	0.810489	0.571651	0.857765
Acanthurus achilles	-0.0738595	-0.196295	0.0713989	0.21119	3.92765	0.0471089	0.479616	0.478546	0.801116	0.559714	0.854289
Lutjanus russellii	-0.0374063	-0.267408	0.122519	0.223091	3.95837	0.0498053	0.4664	0.49829	0.803436	0.567413	0.852293
Acanthocybium solandri	-0.0877891	-0.227448	0.0429689	0.241474	3.89817	0.0504751	0.469225	0.479987	0.798917	0.535238	0.846198
Gillichthys mirabilis	-0.115019	-0.247813	0.117128	0.326502	4.31511	0.0562195	0.464428	0.527202	0.820846	0.596825	0.876404
Ctenochaetus striatus	-0.117328	-0.265156	0.00794229	0.244669	3.79998	0.0576534	0.471623	0.489152	0.795966	0.542921	0.842988
Thalassoma bifasciatum	-0.10742	-0.207635	-0.024731	0.294945	4.07471	0.058047	0.4688	0.509673	0.8026	0.566714	0.856824
Thalassoma amblycephalum	-0.158231	-0.305108	-0.0588878	0.309189	3.94037	0.0590056	0.4672	0.484131	0.799244	0.551762	0.852217
Cirripectes imitator	-0.134724	-0.304524	-0.00842367	0.274963	3.85477	0.0593441	0.469225	0.473143	0.786545	0.52254	0.833075
Fundulus diaphanus	-0.0771226	-0.273351	0.0540213	0.298896	3.82643	0.0626269	0.4696	0.47268	0.796129	0.539524	0.850804
Acanthurus nigricauda	-0.0934799	-0.289397	0.0969329	0.362324	3.94043	0.0789446	0.455635	0.512587	0.811915	0.581429	0.862213
Stegastes albifasciatus	-0.207157	-0.420531	-0.0436415	0.386881	3.85927	0.0855713	0.452	0.483265	0.793527	0.562286	0.849031
Sphyraena barracuda	-0.102826	-0.24995	0.0610283	0.444788	4.25127	0.0859027	0.4496	0.544526	0.82574	0.598444	0.874877
Pseudobalistes flavimarginatus	-0.105142	-0.336935	0.0926505	0.427534	3.99349	0.0929853	0.450839	0.482298	0.797059	0.558127	0.848729
Lutjanus fulvus	0.150876	-0.239372	0.524376	0.565983	4.12677	0.114554	0.429257	0.503875	0.804393	0.565365	0.859302
Albula glossodonta	0.76507	0.422491	1.02437	0.682171	4.01591	0.144949	0.4272	0.522843	0.815599	0.581048	0.868448
Phoxinus phoxinus	0.20729	-0.183801	0.510051	0.706851	3.83307	0.155456	0.4168	0.47674	0.794316	0.534698	0.848315
Ellochelon vaigiensis	0.178803	-0.330859	0.576025	0.797467	3.94232	0.173322	0.4112	0.487348	0.799387	0.537143	0.847597
Acanthogobius flavimanus	0.0262535	-0.20246	0.307519	0.850947	4.76248	0.173947	0.416	0.54293	0.818884	0.594889	0.869756
Mulloidichthys flavolineatus	0.19175	-0.302522	0.588632	0.847454	3.91085	0.189649	0.396	0.476752	0.79236	0.531381	0.845283
Caranx melampygus	0.17232	-0.203792	0.584155	0.995792	3.8955	0.212336	0.3992	0.448622	0.782719	0.514349	0.835488
Acanthurus triostegus	0.517428	-0.239711	1.3344	1.31058	4.05145	0.280737	0.346922	0.448837	0.774458	0.48754	0.816021
